# From cellular synaptic input profiles to population-level respiratory circuitry

**DOI:** 10.64898/2026.11.23.768629

**Authors:** Yaroslav I. Molkov, Ilya A. Rybak, Jeffrey C. Smith

## Abstract

Breathing depends on coordinated activity among brainstem neurons. Their discharge patterns show when populations are active but do not specify the synaptic inputs that generate these patterns. Assuming that respiratory pattern generation involves a small number of interacting populations distinguished by discharge timing and excitatory or inhibitory output, we used synaptic conductances as readouts of their convergent activity. We reconstructed excitatory and inhibitory conductances from our previously described in situ rat brainstem-spinal cord recording archive (168 recordings, 150 neurons). We represented candidate presynaptic activity by five independently recorded population discharge patterns, assuming that phase-dependent inputs originated within these populations. We fitted each conductance time course as a nonnegative weighted sum of these patterns and tested whether candidate inputs could be omitted from the population mean, using variation across cells.

Post-inspiratory inhibition was supported in all three inspiratory populations.

Ramp-inspiratory neurons also showed augmenting-expiratory inhibition, and pre-inspiratory/inspiratory neurons showed augmenting-expiratory excitation. Excitation increased during the active phases of ramp-inspiratory and augmenting-expiratory neurons. Both expiratory populations showed inspiratory excitation alongside their prominent inspiratory inhibition. The inferred circuit retained major inhibitory interactions of the transection-based three-phase architecture and included additional excitatory inputs suggested by the earlier analysis. We distinguished some individual inspiratory discharge patterns but could not resolve other assignments. Source assignments depended on conductance reconstruction and how well the activity patterns represented presynaptic timing. These findings support excitatory interactions across populations with distinct discharge phases and suggest a contribution of late-expiratory excitation to recruitment of the next inspiration.

**Key points:**

- Respiratory discharge patterns show when neurons are active but not the synaptic interactions generating these patterns. Our recent work reconstructed previously unavailable excitatory and inhibitory synaptic inputs in respiratory neurons (Molkov et al., 2025).
- We reconstructed inputs in a larger sample from the same archive and combined them with published population activity to identify candidate input sources for each receiving population and reconstruct a circuit.
- The inferred circuit retained major inhibitory interactions of the three-phase architecture proposed to explain brainstem transection experiments. It included excitatory and inhibitory subpopulations with post-inspiratory and augmenting-expiratory discharge, with additional excitation during active and silent phases of receiving neurons.
- Some inputs could be assigned to individual inspiratory discharge patterns, assuming representative activity patterns; overlapping activity left other assignments unresolved.
- Excitatory inputs link populations active in different phases. Rising late-expiratory excitation together with declining inhibition provides a candidate mechanism for recruitment of the next inspiration.
