## Supporting Data S1 for "From cellular synaptic input profiles to population-level respiratory circuitry"

### Sheet: Fitted shares
S1 | Fitted contributions across cells
Percent of total fitted excitatory and inhibitory area. SD and quartiles describe variation among cells, not synaptic strength.
Source: data/manuscript_reporting/magnitudes.csv
Target	Input type	Source pattern	Cells (n)	Mean (%)	SD (%)	Median (%)	Q1 (%)	Q3 (%)
pre-I/I	Excitation	Combined inspiratory	17	32.3705	10.9938	33.3265	28.6549	38.6477
pre-I/I	Excitation	post-I	17	1.97503	2.5813	0.522575	0	4.35699
pre-I/I	Excitation	aug-E	17	8.89668	4.17967	6.97358	6.27247	11.3536
pre-I/I	Inhibition	Combined inspiratory	17	12.9976	14.6014	6.65748	3.41017	16.7312
pre-I/I	Inhibition	post-I	17	40.1843	19.7263	48.5833	27.4564	54.052
pre-I/I	Inhibition	aug-E	17	3.57583	3.67174	2.59562	0	6.72885
ramp-I	Excitation	Combined inspiratory	41	27.1528	11.7235	27.26	17.8336	34.3176
ramp-I	Excitation	post-I	41	2.34232	3.93552	0.618035	0	2.01407
ramp-I	Excitation	aug-E	41	2.31474	2.5244	1.41718	0.244921	3.32795
ramp-I	Inhibition	Combined inspiratory	41	13.5687	16.1336	7.32274	4.01148	14.7768
ramp-I	Inhibition	post-I	41	44.4436	14.0825	46.8381	35.1059	53.4908
ramp-I	Inhibition	aug-E	41	10.1779	7.21033	8.92626	5.65957	15.6197
early-I	Excitation	Combined inspiratory	8	31.2075	15.9988	29.2904	22.5052	44.6641
early-I	Excitation	post-I	8	1.15563	1.47711	0.349861	0	2.27526
early-I	Excitation	aug-E	8	4.43633	4.69799	3.5856	0.268154	7.95936
early-I	Inhibition	Combined inspiratory	8	13.4423	9.62588	10.7115	5.27991	18.5816
early-I	Inhibition	post-I	8	43.9586	20.8734	38.2136	33.5909	53.8436
early-I	Inhibition	aug-E	8	5.79968	7.34391	2.29842	0	10.114
post-I	Excitation	Combined inspiratory	54	5.49769	3.46986	5.34171	2.99508	8.06577
post-I	Excitation	post-I	54	14.4224	12.0418	9.94583	6.5418	19.7897
post-I	Excitation	aug-E	54	1.0604	2.41166	0	0	0.710987
post-I	Inhibition	Combined inspiratory	54	51.281	18.1002	49.9611	38.1861	61.661
post-I	Inhibition	post-I	54	11.4698	12.9746	6.82747	0.17681	18.0061
post-I	Inhibition	aug-E	54	16.2687	10.0122	18.3121	7.53511	23.4585
aug-E	Excitation	Combined inspiratory	30	4.27378	3.28777	3.22947	1.92775	5.84072
aug-E	Excitation	post-I	30	9.12889	10.6431	3.77205	1.12453	13.257
aug-E	Excitation	aug-E	30	15.1368	9.37851	12.4633	9.19207	23.2879
aug-E	Inhibition	Combined inspiratory	30	45.6639	17.0479	43.9981	32.2146	57.3089
aug-E	Inhibition	post-I	30	22.2706	12.7753	25.0056	12.8328	29.8873
aug-E	Inhibition	aug-E	30	3.52595	9.59536	0	0	3.08715

### Sheet: Omission decisions
S1 | Tests of omitted inputs
Omission rejected at adjusted P < 0.05. A joint rejection supports at least one omitted pattern; non-rejection does not establish absence.
Source: data/manuscript_reporting/tests.csv
Target	Input type	Omitted patterns	Cells (n)	Local P	Closed P (insp.)	Adjusted P	Omission rejected?
pre-I/I	Excitation	pre-I/I	17	0.389828	0.389828	1	No
pre-I/I	Excitation	ramp-I	17	0.994515	0.994515	1	No
pre-I/I	Excitation	pre-I/I + ramp-I	17	7.05688e-09	7.05688e-09	2.11707e-07	Yes
pre-I/I	Excitation	early-I	17	0.000121636	0.000243273	0.00729818	Yes
pre-I/I	Excitation	pre-I/I + early-I	17	3.29633e-07	3.29633e-07	9.88898e-06	Yes
pre-I/I	Excitation	ramp-I + early-I	17	0.000243273	0.000243273	0.00729818	Yes
pre-I/I	Excitation	pre-I/I + ramp-I + early-I	17	1.1227e-09	1.1227e-09	3.3681e-08	Yes
pre-I/I	Excitation	post-I	17	0.612703		1	No
pre-I/I	Excitation	aug-E	17	1.36563e-06		4.0969e-05	Yes
pre-I/I	Inhibition	pre-I/I	17	0.980245	0.980245	1	No
pre-I/I	Inhibition	ramp-I	17	0.999991	0.999991	1	No
pre-I/I	Inhibition	pre-I/I + ramp-I	17	0.0438744	0.0438744	1	No
pre-I/I	Inhibition	early-I	17	0.0109315	0.021863	0.65589	No
pre-I/I	Inhibition	pre-I/I + early-I	17	0.0202989	0.0202989	0.608966	No
pre-I/I	Inhibition	ramp-I + early-I	17	0.021863	0.021863	0.65589	No
pre-I/I	Inhibition	pre-I/I + ramp-I + early-I	17	0.000763477	0.000763477	0.0229043	Yes
pre-I/I	Inhibition	post-I	17	1.25318e-06		3.75953e-05	Yes
pre-I/I	Inhibition	aug-E	17	0.0435341		1	No
ramp-I	Excitation	pre-I/I	41	0.96415	0.96415	1	No
ramp-I	Excitation	ramp-I	41	1.06971e-07	2.13942e-07	6.41826e-06	Yes
ramp-I	Excitation	pre-I/I + ramp-I	41	1.96667e-17	1.96667e-17	5.90002e-16	Yes
ramp-I	Excitation	early-I	41	0.475136	0.475136	1	No
ramp-I	Excitation	pre-I/I + early-I	41	4.6155e-07	4.6155e-07	1.38465e-05	Yes
ramp-I	Excitation	ramp-I + early-I	41	2.13942e-07	2.13942e-07	6.41826e-06	Yes
ramp-I	Excitation	pre-I/I + ramp-I + early-I	41	1.40278e-18	1.40278e-18	4.20833e-17	Yes
ramp-I	Excitation	post-I	41	0.190982		1	No
ramp-I	Excitation	aug-E	41	0.840796		1	No
ramp-I	Inhibition	pre-I/I	41	0.991457	0.991457	1	No
ramp-I	Inhibition	ramp-I	41	1	1	1	No
ramp-I	Inhibition	pre-I/I + ramp-I	41	0.745732	0.745732	1	No
ramp-I	Inhibition	early-I	41	2.8411e-06	5.68219e-06	0.000170466	Yes
ramp-I	Inhibition	pre-I/I + early-I	41	2.26947e-08	2.26947e-08	6.8084e-07	Yes
ramp-I	Inhibition	ramp-I + early-I	41	5.68219e-06	5.68219e-06	0.000170466	Yes
ramp-I	Inhibition	pre-I/I + ramp-I + early-I	41	2.14745e-08	2.14745e-08	6.44235e-07	Yes
ramp-I	Inhibition	post-I	41	5.34239e-18		1.60272e-16	Yes
ramp-I	Inhibition	aug-E	41	1.47882e-08		4.43647e-07	Yes
early-I	Excitation	pre-I/I	8	0.496233	0.496233	1	No
early-I	Excitation	ramp-I	8	0.886877	0.886877	1	No
early-I	Excitation	pre-I/I + ramp-I	8	0.000296682	0.000296682	0.00890045	Yes
early-I	Excitation	early-I	8	0.00113514	0.00227029	0.0681087	No
early-I	Excitation	pre-I/I + early-I	8	0.000806521	0.000806521	0.0241956	Yes
early-I	Excitation	ramp-I + early-I	8	0.00227029	0.00227029	0.0681087	No
early-I	Excitation	pre-I/I + ramp-I + early-I	8	0.000254895	0.000254895	0.00764685	Yes
early-I	Excitation	post-I	8	0.680776		1	No
early-I	Excitation	aug-E	8	0.0906079		1	No
early-I	Inhibition	pre-I/I	8	0.856286	0.856286	1	No
early-I	Inhibition	ramp-I	8	0.995252	0.995252	1	No
early-I	Inhibition	pre-I/I + ramp-I	8	0.0937029	0.0937029	1	No
early-I	Inhibition	early-I	8	0.0650798	0.13016	1	No
early-I	Inhibition	pre-I/I + early-I	8	0.0611601	0.0611601	1	No
early-I	Inhibition	ramp-I + early-I	8	0.13016	0.13016	1	No
early-I	Inhibition	pre-I/I + ramp-I + early-I	8	0.0161328	0.0161328	0.483984	No
early-I	Inhibition	post-I	8	0.000226749		0.00680246	Yes
early-I	Inhibition	aug-E	8	0.0915909		1	No
post-I	Excitation	pre-I/I	54	0.0807743	1	1	No
post-I	Excitation	ramp-I	54	0.954513	1	1	No
post-I	Excitation	pre-I/I + ramp-I	54	6.51578e-13	6.51578e-13	1.95473e-11	Yes
post-I	Excitation	early-I	54	1	1	1	No
post-I	Excitation	pre-I/I + early-I	54	1	1	1	No
post-I	Excitation	ramp-I + early-I	54	1	1	1	No
post-I	Excitation	pre-I/I + ramp-I + early-I	54	1.377e-13	1.377e-13	4.13099e-12	Yes
post-I	Excitation	post-I	54	4.09705e-08		1.22912e-06	Yes
post-I	Excitation	aug-E	54	0.970046		1	No
post-I	Inhibition	pre-I/I	54	0.953616	0.953616	1	No
post-I	Inhibition	ramp-I	54	1	1	1	No
post-I	Inhibition	pre-I/I + ramp-I	54	1.32902e-16	1.32902e-16	3.98707e-15	Yes
post-I	Inhibition	early-I	54	6.19126e-21	1.23825e-20	3.71476e-19	Yes
post-I	Inhibition	pre-I/I + early-I	54	1.0001e-29	1.0001e-29	3.0003e-28	Yes
post-I	Inhibition	ramp-I + early-I	54	1.23825e-20	1.23825e-20	3.71476e-19	Yes
post-I	Inhibition	pre-I/I + ramp-I + early-I	54	3.40972e-43	3.40972e-43	1.02291e-41	Yes
post-I	Inhibition	post-I	54	1.04478e-06		3.13435e-05	Yes
post-I	Inhibition	aug-E	54	1.41945e-10		4.25834e-09	Yes
aug-E	Excitation	pre-I/I	30	0.322812	0.502535	1	No
aug-E	Excitation	ramp-I	30	1	1	1	No
aug-E	Excitation	pre-I/I + ramp-I	30	0.502535	0.502535	1	No
aug-E	Excitation	early-I	30	0.312797	0.625595	1	No
aug-E	Excitation	pre-I/I + early-I	30	0.00147314	0.00147314	0.0441941	Yes
aug-E	Excitation	ramp-I + early-I	30	0.625595	0.625595	1	No
aug-E	Excitation	pre-I/I + ramp-I + early-I	30	2.24267e-05	2.24267e-05	0.0006728	Yes
aug-E	Excitation	post-I	30	0.000181014		0.00543042	Yes
aug-E	Excitation	aug-E	30	1.35847e-07		4.0754e-06	Yes
aug-E	Inhibition	pre-I/I	30	0.971267	0.971267	1	No
aug-E	Inhibition	ramp-I	30	0.999291	0.999291	1	No
aug-E	Inhibition	pre-I/I + ramp-I	30	6.59368e-14	6.59368e-14	1.97811e-12	Yes
aug-E	Inhibition	early-I	30	1.94656e-10	3.89313e-10	1.16794e-08	Yes
aug-E	Inhibition	pre-I/I + early-I	30	5.89958e-15	5.89958e-15	1.76987e-13	Yes
aug-E	Inhibition	ramp-I + early-I	30	3.89313e-10	3.89313e-10	1.16794e-08	Yes
aug-E	Inhibition	pre-I/I + ramp-I + early-I	30	2.16564e-24	2.16564e-24	6.49691e-23	Yes
aug-E	Inhibition	post-I	30	1.31094e-08		3.93282e-07	Yes
aug-E	Inhibition	aug-E	30	0.937402		1	No

### Sheet: Underlying contrasts
S1 | Individual timing contrasts
One-sided t tests across cells. Raw P is for one contrast; see Omission decisions for the adjusted P for its parent omission.
Source: data/manuscript_reporting/elementary.csv
Target	Input type	Omitted patterns	Contrast template	Cells (n)	df	t statistic	Raw P
pre-I/I	Excitation	pre-I/I	pre-I/I	17	16	0.284527	0.389828
pre-I/I	Excitation	ramp-I	ramp-I	17	16	-2.87621	0.994515
pre-I/I	Excitation	pre-I/I + ramp-I	pre-I/I	17	16	11.0134	3.52844e-09
pre-I/I	Excitation	pre-I/I + ramp-I	ramp-I	17	16	8.75086	8.49709e-08
pre-I/I	Excitation	early-I	early-I	17	16	4.69511	0.000121636
pre-I/I	Excitation	pre-I/I + early-I	pre-I/I	17	16	7.05579	1.35863e-06
pre-I/I	Excitation	pre-I/I + early-I	early-I	17	16	8.32484	1.64816e-07
pre-I/I	Excitation	ramp-I + early-I	ramp-I	17	16	-2.87621	0.994515
pre-I/I	Excitation	ramp-I + early-I	early-I	17	16	4.69511	0.000121636
pre-I/I	Excitation	pre-I/I + ramp-I + early-I	pre-I/I	17	16	12.6751	4.63641e-10
pre-I/I	Excitation	pre-I/I + ramp-I + early-I	ramp-I	17	16	12.8619	3.74234e-10
pre-I/I	Excitation	pre-I/I + ramp-I + early-I	early-I	17	16	12.2973	7.21048e-10
pre-I/I	Excitation	post-I	post-I	17	16	-0.29126	0.612703
pre-I/I	Excitation	aug-E	aug-E	17	16	7.05285	1.36563e-06
pre-I/I	Inhibition	pre-I/I	pre-I/I	17	16	-2.24167	0.980245
pre-I/I	Inhibition	ramp-I	ramp-I	17	16	-5.99145	0.999991
pre-I/I	Inhibition	pre-I/I + ramp-I	pre-I/I	17	16	2.18776	0.0219372
pre-I/I	Inhibition	pre-I/I + ramp-I	ramp-I	17	16	0.401802	0.346573
pre-I/I	Inhibition	early-I	early-I	17	16	2.53948	0.0109315
pre-I/I	Inhibition	pre-I/I + early-I	pre-I/I	17	16	0.557701	0.292384
pre-I/I	Inhibition	pre-I/I + early-I	early-I	17	16	2.57617	0.0101494
pre-I/I	Inhibition	ramp-I + early-I	ramp-I	17	16	-5.99145	0.999991
pre-I/I	Inhibition	ramp-I + early-I	early-I	17	16	2.53948	0.0109315
pre-I/I	Inhibition	pre-I/I + ramp-I + early-I	pre-I/I	17	16	3.9088	0.000625188
pre-I/I	Inhibition	pre-I/I + ramp-I + early-I	ramp-I	17	16	4.33779	0.000254492
pre-I/I	Inhibition	pre-I/I + ramp-I + early-I	early-I	17	16	4.07421	0.000441532
pre-I/I	Inhibition	post-I	post-I	17	16	7.10215	1.25318e-06
pre-I/I	Inhibition	aug-E	aug-E	17	16	1.82284	0.0435341
ramp-I	Excitation	pre-I/I	pre-I/I	41	40	-1.85008	0.96415
ramp-I	Excitation	ramp-I	ramp-I	41	40	6.24485	1.06971e-07
ramp-I	Excitation	pre-I/I + ramp-I	pre-I/I	41	40	14.4152	9.83337e-18
ramp-I	Excitation	pre-I/I + ramp-I	ramp-I	41	40	13.9642	2.85381e-17
ramp-I	Excitation	early-I	early-I	41	40	0.0627579	0.475136
ramp-I	Excitation	pre-I/I + early-I	pre-I/I	41	40	5.76836	5.00159e-07
ramp-I	Excitation	pre-I/I + early-I	early-I	41	40	6.00734	2.30775e-07
ramp-I	Excitation	ramp-I + early-I	ramp-I	41	40	6.24485	1.06971e-07
ramp-I	Excitation	ramp-I + early-I	early-I	41	40	0.0627579	0.475136
ramp-I	Excitation	pre-I/I + ramp-I + early-I	pre-I/I	41	40	15.5319	7.73464e-19
ramp-I	Excitation	pre-I/I + ramp-I + early-I	ramp-I	41	40	15.76	4.67592e-19
ramp-I	Excitation	pre-I/I + ramp-I + early-I	early-I	41	40	14.659	5.58009e-18
ramp-I	Excitation	post-I	post-I	41	40	0.88403	0.190982
ramp-I	Excitation	aug-E	aug-E	41	40	-1.01033	0.840796
ramp-I	Inhibition	pre-I/I	pre-I/I	41	40	-2.48862	0.991457
ramp-I	Inhibition	ramp-I	ramp-I	41	40	-13.548	1
ramp-I	Inhibition	pre-I/I + ramp-I	pre-I/I	41	40	0.326522	0.372866
ramp-I	Inhibition	pre-I/I + ramp-I	ramp-I	41	40	-3.65356	0.999629
ramp-I	Inhibition	early-I	early-I	41	40	5.22956	2.8411e-06
ramp-I	Inhibition	pre-I/I + early-I	pre-I/I	41	40	3.91145	0.000173425
ramp-I	Inhibition	pre-I/I + early-I	early-I	41	40	6.94054	1.13473e-08
ramp-I	Inhibition	ramp-I + early-I	ramp-I	41	40	-13.548	1
ramp-I	Inhibition	ramp-I + early-I	early-I	41	40	5.22956	2.8411e-06
ramp-I	Inhibition	pre-I/I + ramp-I + early-I	pre-I/I	41	40	6.27358	9.74751e-08
ramp-I	Inhibition	pre-I/I + ramp-I + early-I	ramp-I	41	40	6.26987	9.86519e-08
ramp-I	Inhibition	pre-I/I + ramp-I + early-I	early-I	41	40	7.08432	7.15817e-09
ramp-I	Inhibition	post-I	post-I	41	40	14.6778	5.34239e-18
ramp-I	Inhibition	aug-E	aug-E	41	40	6.85806	1.47882e-08
early-I	Excitation	pre-I/I	pre-I/I	8	7	0.00978492	0.496233
early-I	Excitation	ramp-I	ramp-I	8	7	-1.32671	0.886877
early-I	Excitation	pre-I/I + ramp-I	pre-I/I	8	7	6.62734	0.000148341
early-I	Excitation	pre-I/I + ramp-I	ramp-I	8	7	5.64106	0.000390859
early-I	Excitation	early-I	early-I	8	7	4.67644	0.00113514
early-I	Excitation	pre-I/I + early-I	pre-I/I	8	7	4.70748	0.00109465
early-I	Excitation	pre-I/I + early-I	early-I	8	7	5.61112	0.000403261
early-I	Excitation	ramp-I + early-I	ramp-I	8	7	-1.32671	0.886877
early-I	Excitation	ramp-I + early-I	early-I	8	7	4.67644	0.00113514
early-I	Excitation	pre-I/I + ramp-I + early-I	pre-I/I	8	7	7.15368	9.23824e-05
early-I	Excitation	pre-I/I + ramp-I + early-I	ramp-I	8	7	7.25	8.4965e-05
early-I	Excitation	pre-I/I + ramp-I + early-I	early-I	8	7	7.01753	0.000104144
early-I	Excitation	post-I	post-I	8	7	-0.490996	0.680776
early-I	Excitation	aug-E	aug-E	8	7	1.48464	0.0906079
early-I	Inhibition	pre-I/I	pre-I/I	8	7	-1.15125	0.856286
early-I	Inhibition	ramp-I	ramp-I	8	7	-3.53799	0.995252
early-I	Inhibition	pre-I/I + ramp-I	pre-I/I	8	7	1.93878	0.0468515
early-I	Inhibition	pre-I/I + ramp-I	ramp-I	8	7	-0.134183	0.551483
early-I	Inhibition	early-I	early-I	8	7	1.71447	0.0650798
early-I	Inhibition	pre-I/I + early-I	pre-I/I	8	7	1.26742	0.122769
early-I	Inhibition	pre-I/I + early-I	early-I	8	7	2.2279	0.03058
early-I	Inhibition	ramp-I + early-I	ramp-I	8	7	-3.53799	0.995252
early-I	Inhibition	ramp-I + early-I	early-I	8	7	1.71447	0.0650798
early-I	Inhibition	pre-I/I + ramp-I + early-I	pre-I/I	8	7	3.39923	0.00572722
early-I	Inhibition	pre-I/I + ramp-I + early-I	ramp-I	8	7	3.4456	0.0053776
early-I	Inhibition	pre-I/I + ramp-I + early-I	early-I	8	7	3.30913	0.00647848
early-I	Inhibition	post-I	post-I	8	7	6.18118	0.000226749
early-I	Inhibition	aug-E	aug-E	8	7	1.47705	0.0915909
post-I	Excitation	pre-I/I	pre-I/I	54	53	1.41971	0.0807743
post-I	Excitation	ramp-I	ramp-I	54	53	-1.72161	0.954513
post-I	Excitation	pre-I/I + ramp-I	pre-I/I	54	53	9.41996	3.25789e-13
post-I	Excitation	pre-I/I + ramp-I	ramp-I	54	53	8.34935	1.55432e-11
post-I	Excitation	early-I	early-I	54	53	-7.51332	1
post-I	Excitation	pre-I/I + early-I	pre-I/I	54	53	-3.36701	0.99929
post-I	Excitation	pre-I/I + early-I	early-I	54	53	-5.34078	0.999999
post-I	Excitation	ramp-I + early-I	ramp-I	54	53	-1.72161	0.954513
post-I	Excitation	ramp-I + early-I	early-I	54	53	-7.51332	1
post-I	Excitation	pre-I/I + ramp-I + early-I	pre-I/I	54	53	9.94173	5.15872e-14
post-I	Excitation	pre-I/I + ramp-I + early-I	ramp-I	54	53	9.97509	4.58998e-14
post-I	Excitation	pre-I/I + ramp-I + early-I	early-I	54	53	9.40306	3.45987e-13
post-I	Excitation	post-I	post-I	54	53	6.21585	4.09705e-08
post-I	Excitation	aug-E	aug-E	54	53	-1.92263	0.970046
post-I	Inhibition	pre-I/I	pre-I/I	54	53	-1.71186	0.953616
post-I	Inhibition	ramp-I	ramp-I	54	53	-9.96999	1
post-I	Inhibition	pre-I/I + ramp-I	pre-I/I	54	53	11.9076	6.64512e-17
post-I	Inhibition	pre-I/I + ramp-I	ramp-I	54	53	7.61765	2.2907e-10
post-I	Inhibition	early-I	early-I	54	53	14.9321	6.19126e-21
post-I	Inhibition	pre-I/I + early-I	pre-I/I	54	53	17.1454	1.40298e-23
post-I	Inhibition	pre-I/I + early-I	early-I	54	53	23.5323	5.0005e-30
post-I	Inhibition	ramp-I + early-I	ramp-I	54	53	-9.96999	1
post-I	Inhibition	ramp-I + early-I	early-I	54	53	14.9321	6.19126e-21
post-I	Inhibition	pre-I/I + ramp-I + early-I	pre-I/I	54	53	42.3491	7.55452e-43
post-I	Inhibition	pre-I/I + ramp-I + early-I	ramp-I	54	53	42.1532	9.59174e-43
post-I	Inhibition	pre-I/I + ramp-I + early-I	early-I	54	53	43.9338	1.13657e-43
post-I	Inhibition	post-I	post-I	54	53	5.32558	1.04478e-06
post-I	Inhibition	aug-E	aug-E	54	53	7.74726	1.41945e-10
aug-E	Excitation	pre-I/I	pre-I/I	30	29	0.464689	0.322812
aug-E	Excitation	ramp-I	ramp-I	30	29	-6.76915	1
aug-E	Excitation	pre-I/I + ramp-I	pre-I/I	30	29	0.678979	0.251267
aug-E	Excitation	pre-I/I + ramp-I	ramp-I	30	29	-2.50061	0.99085
aug-E	Excitation	early-I	early-I	30	29	0.493187	0.312797
aug-E	Excitation	pre-I/I + early-I	pre-I/I	30	29	2.87927	0.00370743
aug-E	Excitation	pre-I/I + early-I	early-I	30	29	3.51302	0.000736568
aug-E	Excitation	ramp-I + early-I	ramp-I	30	29	-6.76915	1
aug-E	Excitation	ramp-I + early-I	early-I	30	29	0.493187	0.312797
aug-E	Excitation	pre-I/I + ramp-I + early-I	pre-I/I	30	29	4.15715	0.000130347
aug-E	Excitation	pre-I/I + ramp-I + early-I	ramp-I	30	29	3.54407	0.00067872
aug-E	Excitation	pre-I/I + ramp-I + early-I	early-I	30	29	5.19018	7.47556e-06
aug-E	Excitation	post-I	post-I	30	29	4.03676	0.000181014
aug-E	Excitation	aug-E	aug-E	30	29	6.65092	1.35847e-07
aug-E	Inhibition	pre-I/I	pre-I/I	30	29	-1.97829	0.971267
aug-E	Inhibition	ramp-I	ramp-I	30	29	-3.52772	0.999291
aug-E	Inhibition	pre-I/I + ramp-I	pre-I/I	30	29	13.3436	3.29684e-14
aug-E	Inhibition	pre-I/I + ramp-I	ramp-I	30	29	11.401	1.55526e-12
aug-E	Inhibition	early-I	early-I	30	29	9.23454	1.94656e-10
aug-E	Inhibition	pre-I/I + early-I	pre-I/I	30	29	9.55017	9.27728e-11
aug-E	Inhibition	pre-I/I + early-I	early-I	30	29	14.6752	2.94979e-15
aug-E	Inhibition	ramp-I + early-I	ramp-I	30	29	-3.52772	0.999291
aug-E	Inhibition	ramp-I + early-I	early-I	30	29	9.23454	1.94656e-10
aug-E	Inhibition	pre-I/I + ramp-I + early-I	pre-I/I	30	29	32.2596	1.41947e-24
aug-E	Inhibition	pre-I/I + ramp-I + early-I	ramp-I	30	29	33.0409	7.21879e-25
aug-E	Inhibition	pre-I/I + ramp-I + early-I	early-I	30	29	31.9316	1.89416e-24
aug-E	Inhibition	post-I	post-I	30	29	7.53681	1.31094e-08
aug-E	Inhibition	aug-E	aug-E	30	29	-1.57895	0.937402
